# Defining human mesenchymal and epithelial heterogeneity in response to oral inflammatory disease

**DOI:** 10.1101/2020.09.02.279406

**Authors:** Ana J. Caetano, Val Yianni, Ana A. Volponi, Veronica Booth, Eleanor M. D’Agostino, Paul T. Sharpe

**Author notes:** Equal contributions (Ana J. Caetano, Val Yianni). Correspondence to Paul T. Sharpe: Centre for Craniofacial and Regenerative Biology, Faculty of Dentistry, Oral & Craniofacial Sciences, Floor 27, Tower Wing, Guy’s Hospital, London SE1 9RT.

## Abstract

Human oral soft tissues provide the first barrier of defence against chronic inflammatory disease and hold a remarkable scarless wounding phenotype. Tissue homeostasis requires coordinated actions of epithelial, mesenchymal and immune cells. However, the extent of heterogeneity within the human oral mucosa and how tissue cell types are affected during the course of disease progression is unknown. Using single cell transcriptome profiling we reveal a striking remodelling of the epithelial and mesenchymal niches with a decrease in functional populations that are linked to the aetiology of the disease. Analysis of ligand-receptor interaction pairs identify potential intercellular hubs driving the inflammatory component of the disease. Our work establishes a reference map of the human oral mucosa in health and disease, and a framework for the development of new therapeutic strategies.
