## Supplementary material for "Defining human mesenchymal and epithelial heterogeneity in response to oral inflammatory disease": Table S23

### Sheet: S0
Term	P-value	Adjusted P-value	Old P-value	Old Adjusted P-value	Odds Ratio	Combined Score	Genes
extracellular matrix organization (GO:0030198)	1.66344e-19	8.48852e-16	0	0	13.3333	576.536	CSGALNACT1;APP;POSTN;LAMA2;LUM;MMP2;SERPINE1;DPT;DCN;GREM1;VCAN;COL3A1;COL1A2;CTSL;CTSK;COL6A2;COL5A2;COL6A1;CYP1B1;COL6A3;HAS2;TIMP1;FBN1
cellular response to cytokine stimulus (GO:0071345)	2.34723e-10	5.98895e-07	0	0	5.83516	129.381	IL32;ANXA1;IL1R1;IL11RA;IFNGR1;MMP2;IL34;WNT5A;TWIST1;CXCL1;PTGS2;CXCL2;DCN;COL1A2;HAS2;CCL2;TIMP1;CCL19;VIM;GAPDH
collagen fibril organization (GO:0030199)	2.04252e-09	3.47432e-06	0	0	31.1111	622.505	GREM1;COL3A1;COL1A2;LUM;COL5A2;DPT;CYP1B1
cytokine-mediated signaling pathway (GO:0019221)	2.17085e-09	2.76946e-06	0	0	4.62671	92.2943	IL32;ANXA1;ANXA2;IL1R1;IL11RA;IFNGR1;MMP2;IL34;TWIST1;CXCL1;CXCL13;PTGS2;SOD2;CXCL2;DCN;NFKBIA;CXCL12;COL1A2;CCL2;TIMP1;CCL19;VIM
regulation of cell migration (GO:0030334)	2.19834e-09	2.24363e-06	0	0	6.72976	134.162	PDGFRA;ANXA1;SERPINE2;SERPINE1;THY1;IGF1;SOD2;RND3;DAB2;SFRP2;CXCL12;GPNMB;ENPP2;CYP1B1;CTSH;HAS2
regulation of cell proliferation (GO:0042127)	3.61265e-08	3.07256e-05	0	0	3.95861	67.8358	APP;PDGFRA;JUN;TGFB3;IL34;CXCL1;IGF1;CXCL13;SOD2;KLF4;CXCL2;TBX3;GREM1;SFRP2;GPNMB;FTH1;CYP1B1;CTSH;HAS2;TIMP1;S100A11;FGFR1
regulation of angiogenesis (GO:0045765)	1.0388e-07	6.62623e-05	0	0	8.2397	132.495	SFRP2;GPNMB;SERPINF1;SERPINE1;WNT5A;CYP1B1;TWIST1;CTSH;CXCL13;KLF4;DCN
skeletal system development (GO:0001501)	1.68499e-06	0.000716541	0	0	8.16327	108.52	POSTN;VCAN;COL1A2;WNT5A;IGF1;PCSK5;TBX3;FGFR1;FBN1
regulation of fibroblast proliferation (GO:0048145)	2.6412e-05	0.00449268	0	0	14.1844	149.528	PDGFRA;FTH1;WNT5A;S100A6;IGF1

### Sheet: S1
Term	P-value	Adjusted P-value	Old P-value	Old Adjusted P-value	Odds Ratio	Combined Score	Genes
muscle contraction (GO:0006936)	4.8318e-09	2.46567e-05	0	0	11.0709	211.985	GJC1;ACTA2;EDNRA;CALD1;TPM2;TPM1;ITGA1;MYH11;MYL9;CRYAB;MYLK
regulation of endothelial cell proliferation (GO:0001936)	1.7747e-06	0.00301877	0	0	12.1528	160.926	NRP1;CAV2;CAV1;PDGFB;NRARP;NR2F2;PGF
actin filament organization (GO:0007015)	2.69356e-06	0.0034363	0	0	9.18274	117.765	EPS8;MYO1B;GSN;TPM2;TPM1;FLNA;EMP2;FRY
regulation of smooth muscle cell migration (GO:0014910)	7.29122e-06	0.00413412	0	0	30.8642	365.088	PDGFRB;NRP1;PDGFB;PDGFA
regulation of vascular associated smooth muscle cell migration (GO:1904752)	1.99351e-05	0.00924809	0	0	52.0833	563.699	MEF2C;TPM1;PDGFB
positive regulation of smooth muscle cell migration (GO:0014911)	4.22686e-05	0.0143798	0	0	41.6667	419.644	PDGFRB;NRP1;PDGFB
positive regulation of calcium ion transport (GO:0051928)	0.000101046	0.0271388	0	0	16.3399	150.326	PDGFRB;CAV1;PDGFB;MYLK
smooth muscle contraction (GO:0006939)	0.000125532	0.0305044	0	0	29.7619	267.35	EDNRA;MYH11;MYLK

### Sheet: S2
Term	P-value	Adjusted P-value	Old P-value	Old Adjusted P-value	Odds Ratio	Combined Score	Genes
extracellular matrix organization (GO:0030198)	1.32141e-27	6.74315e-24	0	0	14.1249	874.207	SPARC;ITGB5;COL14A1;COL11A1;COL12A1;HTRA1;DPT;LOXL1;FBLN5;FLRT2;CTSK;SERPINH1;TIMP2;POSTN;LUM;MMP2;FN1;DCN;COL1A1;GREM1;MMP14;COL3A1;VCAN;COL1A2;LOX;COL5A1;ADAM12;COL5A2;COL6A1;MFAP2;COL8A1;FBN1
collagen fibril organization (GO:0030199)	6.41601e-21	1.63705e-17	0	0	47.3773	2202.83	COL14A1;LUM;COL11A1;COL12A1;DPT;LOXL1;COL1A1;GREM1;COL3A1;COL1A2;COL5A1;LOX;COL5A2;SERPINH1
skeletal system development (GO:0001501)	1.76489e-11	2.25156e-08	0	0	10.3595	256.504	POSTN;IGFBP4;COL12A1;WNT5A;PRELP;AEBP1;IGF1;TBX3;COL1A1;VCAN;COL1A2;CDH11;ALPL;FGFR1;FBN1
endodermal cell differentiation (GO:0035987)	8.63864e-10	8.81659e-07	0	0	24.6116	513.634	MMP14;ITGB5;COL11A1;MMP2;COL12A1;COL6A1;FN1;COL8A1
endoderm formation (GO:0001706)	2.32261e-09	1.97538e-06	0	0	21.9509	436.396	MMP14;ITGB5;COL11A1;MMP2;COL12A1;COL6A1;FN1;COL8A1
negative regulation of Wnt signaling pathway (GO:0030178)	1.72122e-07	9.75933e-05	0	0	6.96157	108.427	GREM1;SFRP1;SFRP2;LRP1;IGFBP4;WNT5A;IGFBP6;APCDD1;BICC1;DKK3;TRABD2A;NKD2
regulation of osteoblast differentiation (GO:0045667)	5.73588e-06	0.00139382	0	0	10.1523	122.526	GREM1;BMP4;TWIST2;TMEM119;RORB;IGF1;RUNX2
regulation of fibroblast proliferation (GO:0048145)	6.49274e-06	0.00150602	0	0	12.9604	154.809	PDGFRA;SFRP1;GSTP1;WNT5A;FN1;IGF1
regulation of epithelial cell proliferation (GO:0050678)	7.60442e-06	0.00168719	0	0	9.73507	114.745	CDKN1C;BMP4;OSR2;FGF7;SFRP1;SFRP2;IGF1
embryonic organ morphogenesis (GO:0048562)	1.94396e-05	0.00330668	0	0	14.9298	161.962	PDGFRA;OSR2;EFEMP1;MFAP2;FBN1
skin development (GO:0043588)	4.29774e-05	0.00609205	0	0	7.48063	75.2165	COL1A1;COL3A1;ANXA1;COL1A2;COL5A1;WNT5A;COL5A2

### Sheet: S3
Term	P-value	Adjusted P-value	Old P-value	Old Adjusted P-value	Odds Ratio	Combined Score	Genes
extracellular matrix organization (GO:0030198)	9.68176e-11	4.9406e-07	0	0	9.18555	211.802	COL18A1;ITGA1;TNC;BGN;PDGFA;LAMC1;LOXL2;ADAMTS4;COL4A2;COL4A1;COL5A3;PXDN;ITGA7;A2M;GPM6B
negative regulation of MAPK cascade (GO:0043409)	1.75854e-06	0.00179477	0	0	12.1718	161.289	SPRED1;MYC;CAV1;SPRY4;TIMP3;SPRY1;APOE
endothelial cell migration (GO:0043542)	5.30822e-06	0.00451464	0	0	19.5618	237.603	PTP4A3;PLXND1;ADGRA2;EMP2;LOXL2
regulation of cell proliferation (GO:0042127)	5.33363e-06	0.00388822	0	0	3.42134	41.5401	PDGFRB;COL18A1;JAG1;CSF1;HGF;INSR;ITGA1;PDGFA;EMP2;PTN;OSMR;ETS1;PGF;TBX2;MYC;DLC1;IGFBP7;TNS2
regulation of cell-matrix adhesion (GO:0001952)	3.66768e-05	0.0143971	0	0	13.2873	135.708	JAG1;CSF1;EMP2;CD36;GPM6B
regulation of angiogenesis (GO:0045765)	4.09383e-05	0.014922	0	0	6.33012	63.956	SEMA5A;SPRED1;PLXND1;COL4A2;ADGRA2;EMP2;ETS1;PGF
regulation of vasculature development (GO:1901342)	5.03906e-05	0.0171429	0	0	19.4269	192.243	PLXND1;ADGRA2;EMP2;ETS1
Notch signaling pathway (GO:0007219)	0.000671817	0.0952301	0	0	10.0604	73.4962	NOTCH3;JAG1;PLXND1;MYC
negative regulation of wound healing (GO:0061045)	0.000808244	0.105756	0	0	16.2514	115.72	THBD;APOE;TFPI

### Sheet: S4
extracellular matrix organization (GO:0030198)	3.35638e-11	1.71276e-07	0	0	14.4928	349.53	VCAN;MMP14;COL16A1;COL5A1;COL6A1;HTRA1;ITGB8;MMP19;DPT;HAS2;HSPG2;LOXL1
skeletal system development (GO:0001501)	5.65739e-08	0.000144348	0	0	15.1172	252.271	VCAN;WNT5A;ITGB8;AEBP1;IGF1;SOX4;TBX3;FGFR1
extracellular matrix assembly (GO:0085029)	2.4222e-05	0.0309012	0	0	52.0833	553.555	MFAP4;HAS2;LOXL1
regulation of smooth muscle cell migration (GO:0014910)	3.5113e-05	0.0358363	0	0	46.2963	474.858	IGFBP5;LRP1;IGF1
regulation of response to cytokine stimulus (GO:0060759)	4.8802e-05	0.0355766	0	0	41.6667	413.656	WNT5A;KLF4;CD24
embryonic skeletal system development (GO:0048706)	5.67887e-05	0.0362241	0	0	39.6825	387.943	PDGFRA;OSR2;WNT5A
positive regulation of fibroblast proliferation (GO:0048146)	0.000152829	0.0599913	0	0	28.7356	252.477	PDGFRA;WNT5A;IGF1
collagen fibril organization (GO:0030199)	0.000169372	0.0617362	0	0	27.7778	241.206	COL5A1;DPT;LOXL1
skeletal system morphogenesis (GO:0048705)	0.000205853	0.0656541	0	0	26.0417	221.051	PDGFRA;OSR2;FGFR1
Wnt signaling pathway (GO:0016055)	0.000668398	0.0741486	0	0	10.101	73.8447	WNT5A;PLPP3;CD24;SOX4

### Sheet: S5
Term	P-value	Adjusted P-value	Old P-value	Old Adjusted P-value	Odds Ratio	Combined Score	Genes
cellular response to cytokine stimulus (GO:0071345)	1.12063e-19	5.71855e-16	0	0	6.9624	303.806	CXCL8;TWIST1;MT1X;CXCL1;PTGS2;CXCL2;YBX3;ICAM1;HSP90B1;MT2A;CCL5;DPYSL3;PIM1;HAS2;CCL2;TIMP1;CCL19;LBP;IL32;VCAM1;MME;IL1R1;IFNGR1;STAT1;MMP2;WNT5A;TNFRSF1B;DCN;BATF;IL6;IRF1;IL3RA;SAA1;VIM;GAPDH
cytokine-mediated signaling pathway (GO:0019221)	1.59547e-18	4.07084e-15	0	0	5.5922	229.165	CXCL6;CD40;CXCL9;CXCL8;TWIST1;TNFRSF11B;CXCL1;PTGS2;CXCL13;CXCL3;CXCL2;ICAM1;HSP90B1;MT2A;CCL5;PIM1;CCL2;TIMP1;CCL19;LBP;IL32;VCAM1;TNFRSF12A;IL1R1;IFNGR1;STAT1;MMP2;TNFRSF1B;SOD2;DCN;BATF;NFKBIA;IL6;AIM2;IRF1;IL3RA;SAA1;VIM;BIRC3
positive regulation of leukocyte migration (GO:0002687)	7.34507e-14	1.2494e-10	0	0	28.5714	864.062	CXCL6;LGALS3;CXCL9;IL6;CXCL8;CXCL1;THY1;CXCL13;CXCL3;CXCL2;ICAM1
response to lipopolysaccharide (GO:0032496)	1.54079e-12	1.96566e-09	0	0	9.90676	269.451	CXCL6;CD40;CXCL9;CXCL8;SERPINE1;WNT5A;TNFAIP3;TNFRSF11B;CXCL1;CXCL13;CXCL3;TNFRSF1B;CXCL2;IL6;TNIP3;CCL2;LBP
positive regulation of leukocyte chemotaxis (GO:0002690)	3.09267e-12	3.15638e-09	0	0	17.5953	466.311	CXCL6;CXCL9;IL6;CXCL8;CCL5;RARRES2;SERPINE1;WNT5A;CXCL1;CXCL13;CXCL3;CXCL2
response to molecule of bacterial origin (GO:0002237)	4.17653e-12	3.55214e-09	0	0	12.8558	336.843	CXCL6;CD40;CXCL9;CXCL8;TNFAIP3;TNFRSF11B;CXCL1;CXCL13;CXCL3;TNFRSF1B;CXCL2;IL6;LBP;CD24
extracellular matrix organization (GO:0030198)	1.03861e-11	7.57149e-09	0	0	7.50988	189.929	CSGALNACT1;VCAM1;LAMA2;LUM;MMP2;SERPINE1;CTSS;DCN;ICAM1;MMP14;CTSL;CTSK;SERPINH1;ITGA8;HAS2;COL6A3;TIMP1;JAM2;FBN1
chemokine-mediated signaling pathway (GO:0070098)	2.72652e-10	1.54594e-07	0	0	17.1527	377.75	CXCL6;CXCL9;CXCL8;CCL5;CCL2;CXCL1;CCL19;CXCL13;CXCL3;CXCL2
regulation of leukocyte chemotaxis (GO:0002688)	1.19738e-09	6.11025e-07	0	0	23.4604	481.95	CXCL6;CXCL9;IL6;CXCL8;CXCL1;CXCL13;CXCL3;CXCL2
regulation of angiogenesis (GO:0045765)	1.26778e-09	5.88134e-07	0	0	7.66088	156.941	CD40;CXCL8;STAT1;SERPINF1;SPHK1;SERPINE1;WNT5A;TWIST1;TNFAIP3;CXCL13;KLF4;DCN;IL6;SFRP2;CTSH
cellular response to lipopolysaccharide (GO:0071222)	5.47058e-09	2.14741e-06	0	0	10.8696	206.781	CXCL6;IL6;CXCL8;CCL5;TNIP3;SERPINE1;WNT5A;TNFAIP3;CCL2;LBP;TNFRSF1B
response to interferon-gamma (GO:0034341)	8.86686e-07	0.00014596	0	0	10.5402	146.886	STAT1;KYNU;CCL5;UBD;WNT5A;CCL2;CCL19;GAPDH

### Sheet: S6
Term	P-value	Adjusted P-value	Old P-value	Old Adjusted P-value	Odds Ratio	Combined Score	Genes
antigen processing and presentation of exogenous peptide antigen via MHC class II (GO:0019886)	2.17159e-12	1.10816e-08	0	0	22.449	602.88	CD74;HLA-DMA;FCER1G;HLA-DMB;AP1S2;HLA-DPB1;HLA-DRA;HLA-DQA1;HLA-DRB1;HLA-DPA1;HLA-DQB1
interferon-gamma-mediated signaling pathway (GO:0060333)	2.41161e-09	3.07661e-06	0	0	22.5352	447.166	CIITA;IRF1;HLA-DPB1;HLA-DRA;HLA-DQA1;HLA-DRB1;HLA-DPA1;HLA-DQB1
neutrophil degranulation (GO:0043312)	1.58702e-08	1.61971e-05	0	0	6.25	112.243	CD53;SERPINB1;FCER1G;ITGB2;FGL2;PLAUR;CYBA;IQGAP2;CST3;TYROBP;PTPRC;FTH1;ALOX5;COTL1;CD55
neutrophil activation involved in immune response (GO:0002283)	1.77178e-08	1.5069e-05	0	0	6.19835	110.632	CD53;SERPINB1;FCER1G;ITGB2;FGL2;PLAUR;CYBA;IQGAP2;CST3;TYROBP;PTPRC;FTH1;ALOX5;COTL1;CD55
neutrophil mediated immunity (GO:0002446)	1.97596e-08	1.44047e-05	0	0	6.14754	109.055	CD53;SERPINB1;FCER1G;ITGB2;FGL2;PLAUR;CYBA;IQGAP2;CST3;TYROBP;PTPRC;FTH1;ALOX5;COTL1;CD55
cytokine-mediated signaling pathway (GO:0019221)	9.79705e-08	6.24929e-05	0	0	5.04732	81.4567	CIITA;ANXA1;ITGB2;NFKBIA;IL1RL1;TMSB4X;IRF1;ALOX5;HLA-DPB1;HLA-DRA;LCP1;HLA-DQA1;HLA-DRB1;HLA-DPA1;BIRC3;HLA-DQB1
cellular response to interferon-gamma (GO:0071346)	1.28038e-07	7.25976e-05	0	0	13.6752	217.038	CIITA;IRF1;HLA-DPB1;HLA-DRA;HLA-DQA1;HLA-DRB1;HLA-DPA1;HLA-DQB1
T cell receptor signaling pathway (GO:0050852)	1.35175e-07	6.89798e-05	0	0	10.9756	173.598	NFKBIA;PTPRC;HLA-DPB1;HLA-DRA;HLA-DQA1;HLA-DRB1;LAT;HLA-DPA1;HLA-DQB1
positive regulation of lymphocyte proliferation (GO:0050671)	1.60673e-06	0.000745378	0	0	16.6667	222.355	CD74;ANXA1;HLA-DMB;PTPRC;HLA-DPB1;HLA-DPA1
positive regulation of T cell proliferation (GO:0042102)	1.45851e-05	0.00496186	0	0	16.129	179.605	ANXA1;HLA-DMB;PTPRC;HLA-DPB1;HLA-DPA1
positive regulation of T cell activation (GO:0050870)	2.46401e-05	0.00698548	0	0	14.4928	153.785	ANXA1;HLA-DMB;PTPRC;HLA-DPB1;HLA-DPA1
