## Supplementary material for "Defining human mesenchymal and epithelial heterogeneity in response to oral inflammatory disease": Table S3

### Sheet: E0
Term	P-value	Adjusted P-value	Old P-value	Old Adjusted P-value	Odds Ratio	Combined Score	Genes
positive regulation of extrinsic apoptotic signaling pathway via death domain receptors (GO:1902043)	4.31e-09	2.2e-05	0	0	158.73	3057.36	SFRP1;PMAIP1;THBS1;ATF3
positive regulation of extrinsic apoptotic signaling pathway (GO:2001238)	5.49e-06	0.0070024	0	0	34.0136	412	SFRP1;CAV1;PMAIP1;THBS1
regulation of extrinsic apoptotic signaling pathway via death domain receptors (GO:1902041)	2.13e-05	0.0108632	0	0	24.42	262.695	LGALS3;SFRP1;PMAIP1;THBS1
negative regulation of cell proliferation (GO:0008285)	2.15e-05	0.00997495	0	0	5.90319	63.4437	APP;SFRP1;IGFBP5;GPNMB;MYC;LMNA;KLF4;SOX4;PTHLH
regulation of cell migration (GO:0030334)	5.47e-05	0.0164112	0	0	6.02773	59.1571	SFRP1;SERPINE2;IGFBP5;GPNMB;CITED2;LMNA;RND3;THBS1
canonical Wnt signaling pathway (GO:0060070)	0.000253	0.0477704	0	0	13.0463	108.064	SFRP1;MYC;CAV1;SOX4
regulation of transforming growth factor beta receptor signaling pathway (GO:0017015)	0.000342	0.0529332	0	0	12.0555	96.2001	CITED2;CAV1;THBS1;DKK3
epidermis development (GO:0008544)	0.000377	0.0549137	0	0	11.7578	92.7011	COL17A1;KRT14;KRT5;PTHLH
skeletal muscle tissue development (GO:0007519)	0.000586	0.0766235	0	0	18.315	136.316	SVIL;CAV2;CAV1

### Sheet: E1
Term	P-value	Adjusted P-value	Old P-value	Old Adjusted P-value	Odds Ratio	Combined Score	Genes
extracellular matrix organization (GO:0030198)	1.45e-09	7.42e-06	0	0	14.556	296.199	DDR1;MMP14;SH3PXD2A;LAMB3;ITGB4;CDH1;ITGA2;ITGB8;ITGA6;THBS1
cell-substrate junction assembly (GO:0007044)	2.38e-08	6.06e-05	0	0	121.212	2127.88	COL17A1;LAMB3;ITGB4;ITGA6
regulation of cell migration (GO:0030334)	3.15e-08	4.02e-05	0	0	10.5485	182.2	MMP14;JAG1;SERPINE2;IGFBP5;ITGA6;SULF1;RND3;THBS1;SYNE2;EGFR
positive regulation of phosphate metabolic process (GO:0045937)	7.97e-05	0.0677952	0	0	35.7143	337.039	ITGA6;THBS1;EGFR
cell-matrix adhesion (GO:0007160)	0.000154	0.0874428	0	0	14.8148	130.032	DDR1;COL17A1;ITGB4;ITGA2
skin development (GO:0043588)	0.000182	0.0930883	0	0	14.1844	122.116	DSP;JAG1;ITGB4;ITGA6
ERBB2 signaling pathway (GO:0038128)	0.000217	0.0791751	0	0	25.641	216.272	NRG1;SOS1;EGFR
mesodermal cell differentiation (GO:0048333)	0.000314	0.0943518	0	0	74.0741	597.414	ITGB4;ITGA2
regulation of cell motility (GO:2000145)	0.000322	0.0912411	0	0	12.2324	98.3665	SERPINE2;NRG1;RND3;EGFR
cartilage development (GO:0051216)	0.000355	0.0954681	0	0	21.7391	172.655	NFIB;ITGB8;SULF1
negative regulation of stem cell differentiation (GO:2000737)	0.000392	0.100055	0	0	66.6667	522.925	JAG1;HNRNPU
negative regulation of fibroblast growth factor receptor signaling pathway (GO:0040037)	0.000573	0.112448	0	0	55.5556	414.708	SULF1;THBS1
regulation of B cell differentiation (GO:0045577)	0.000906	0.128456	0	0	44.4444	311.388	MMP14;ZFP36L1
regulation of stem cell proliferation (GO:0072091)	0.00103368	0.128655	0	0	41.6667	286.443	HNRNPU;ZFP36L1
regulation of Notch signaling pathway (GO:0008593)	0.00121799	0.124308	0	0	14.2857	95.865	MMP14;JAG1;EGFR

### Sheet: E2
Term	P-value	Adjusted P-value	Old P-value	Old Adjusted P-value	Odds Ratio	Combined Score	Genes
regulation of extrinsic apoptotic signaling pathway (GO:2001236)	2.42e-06	0.00617624	0	0	23.218	300.243	TNFRSF12A;GSTP1;CAV1;TNFSF10;ITGA6
cytokine-mediated signaling pathway (GO:0019221)	2.87e-06	0.00487541	0	0	5.19379	66.2859	IFITM3;BST2;MT2A;TNFRSF12A;ANXA2;IFI27;IFNGR1;FSCN1;SAA1;CXCL1;SOD2;TNFRSF21
negative regulation of cell proliferation (GO:0008285)	5.24e-05	0.0297319	0	0	6.03796	59.5095	APP;GSTP1;PDPN;CXCL1;IGFBP7;IGFBP6;SOD2;S100A11
neutrophil degranulation (GO:0043312)	6e-05	0.0306046	0	0	5.14771	50.044	BST2;PKM;ANXA2;GSTP1;CXCL1;CTSD;S100A9;S100A11;CTSB
neutrophil activation involved in immune response (GO:0002283)	6.39e-05	0.0296573	0	0	5.10508	49.3035	BST2;PKM;ANXA2;GSTP1;CXCL1;CTSD;S100A9;S100A11;CTSB
neutrophil mediated immunity (GO:0002446)	6.81e-05	0.0289606	0	0	5.06315	48.5784	BST2;PKM;ANXA2;GSTP1;CXCL1;CTSD;S100A9;S100A11;CTSB
positive regulation of apoptotic signaling pathway (GO:2001235)	0.000172	0.0515696	0	0	14.4196	125.006	TNFRSF12A;CAV1;TNFSF10;S100A9
cellular response to cytokine stimulus (GO:0071345)	0.000252	0.0585263	0	0	4.80654	39.8213	MT2A;IFNGR1;FSCN1;SAA1;CXCL1;YBX3;GAPDH;TNFRSF21

### Sheet: E3
Term	P-value	Adjusted P-value	Old P-value	Old Adjusted P-value	Odds Ratio	Combined Score	Genes
B cell receptor signaling pathway (GO:0050853)	6.29e-10	3.21e-06	0	0	26.5252	562.001	IGHG3;IGHG4;CD79A;IGHG1;MEF2C;IGHG2;IGKC;IGLC2
positive regulation of B cell activation (GO:0050871)	1.85e-09	4.72e-06	0	0	23.1817	466.125	IGHG3;IGHG4;IGHG1;MEF2C;XBP1;IGHG2;IGKC;IGLC2
regulation of B cell activation (GO:0050864)	1.08e-08	1.83e-05	0	0	25.4083	466.188	IGHG3;IGHG4;IGHG1;IGHG2;IGKC;MZB1;IGLC2
positive regulation of lymphocyte activation (GO:0051251)	5.56e-07	0.000567	0	0	19.8939	286.537	IGHG3;IGHG4;IGHG1;IGHG2;IGKC;IGLC2
regulation of complement activation (GO:0030449)	7.33e-07	0.000468	0	0	18.9813	268.126	IGHG3;IGHG4;IGHG1;IGHG2;IGKC;CD55
antigen receptor-mediated signaling pathway (GO:0050851)	7.34e-07	0.000416	0	0	10.7339	151.621	IGHG3;IGHG4;CD79A;IGHG1;MEF2C;IGHG2;IGKC;IGLC2
regulation of humoral immune response (GO:0002920)	9.07e-07	0.000463	0	0	18.3094	254.747	IGHG3;IGHG4;IGHG1;IGHG2;IGKC;CD55
regulation of immune effector process (GO:0002697)	9.55e-07	0.000443	0	0	18.1488	251.572	IGHG3;IGHG4;IGHG1;IGHG2;IGKC;CD55
regulation of acute inflammatory response (GO:0002673)	1.35e-06	0.000576	0	0	17.0989	231.037	IGHG3;IGHG4;IGHG1;IGHG2;IGKC;CD55
complement activation, classical pathway (GO:0006958)	1.49e-06	0.000585	0	0	16.8209	225.666	IGHG3;IGHG4;IGHG1;IGHG2;IGKC;IGLC2
humoral immune response mediated by circulating immunoglobulin (GO:0002455)	1.64e-06	0.000597	0	0	16.5517	220.494	IGHG3;IGHG4;IGHG1;IGHG2;IGKC;IGLC2
B cell activation (GO:0042113)	0.00124641	0.212014	0	0	14.171	94.7684	CD79A;MEF2C;KLF6

### Sheet: E4
Term	P-value	Adjusted P-value	Old P-value	Old Adjusted P-value	Odds Ratio	Combined Score	Genes
neutrophil degranulation (GO:0043312)	2.22429e-07	0.00113505	0	0	6.03108	92.3881	DSP;SERPINB1;ANXA2;JUP;GSTP1;KRT1;HMGB1;PKM;FABP5;CD59;S100A9;S100A8;S100A11
neutrophil activation involved in immune response (GO:0002283)	2.44589e-07	0.000624069	0	0	5.98114	91.0549	DSP;SERPINB1;ANXA2;JUP;GSTP1;KRT1;HMGB1;PKM;FABP5;CD59;S100A9;S100A8;S100A11
neutrophil mediated immunity (GO:0002446)	2.68711e-07	0.000457078	0	0	5.93201	89.7491	DSP;SERPINB1;ANXA2;JUP;GSTP1;KRT1;HMGB1;PKM;FABP5;CD59;S100A9;S100A8;S100A11
epidermis development (GO:0008544)	3.22788e-05	0.0164719	0	0	13.7174	141.853	DSP;KRT17;FABP5;KRT14;KRT5
regulation of epidermal cell differentiation (GO:0045604)	9.50346e-05	0.0323308	0	0	33.3333	308.709	CTSL;SFN;AQP3
cellular response to cytokine stimulus (GO:0071345)	0.000212195	0.0492195	0	0	4.38596	37.0965	CXCL10;IL1RN;MT2A;ANXA1;CCND1;FSCN1;SDC1;MT1X;GAPDH
toll-like receptor signaling pathway (GO:0002224)	0.000614443	0.0922206	0	0	10.3359	76.432	CTSL;HMGB1;S100A9;S100A8

### Sheet: E5
Term	P-value	Adjusted P-value	Old P-value	Old Adjusted P-value	Odds Ratio	Combined Score	Genes
antigen processing and presentation of exogenous peptide antigen via MHC class II (GO:0019886)	2.97634e-17	7.59414e-14	0	0	11.1452	424.11	CD74;FCER1G;KIF23;KIF11;CTSS;KIF15;CENPE;KIF18A;HLA-DMA;HLA-DMB;RACGAP1;KIF2A;KIF4A;AP1S2;HLA-DPB1;HLA-DRA;KIF2C;CTSD;HLA-DQA1;HLA-DRB1;HLA-DPA1;HLA-DQB1
antigen processing and presentation of exogenous peptide antigen (GO:0002478)	2.97634e-17	5.06276e-14	0	0	11.1452	424.11	CD74;FCER1G;KIF23;KIF11;CTSS;KIF15;CENPE;KIF18A;HLA-DMA;HLA-DMB;RACGAP1;KIF2A;KIF4A;AP1S2;HLA-DPB1;HLA-DRA;KIF2C;CTSD;HLA-DQA1;HLA-DRB1;HLA-DPA1;HLA-DQB1
antigen processing and presentation of peptide antigen via MHC class II (GO:0002495)	3.76715e-17	4.80594e-14	0	0	11.0314	417.183	CD74;FCER1G;KIF23;KIF11;CTSS;KIF15;CENPE;KIF18A;HLA-DMA;HLA-DMB;RACGAP1;KIF2A;KIF4A;AP1S2;HLA-DPB1;HLA-DRA;KIF2C;CTSD;HLA-DQA1;HLA-DRB1;HLA-DPA1;HLA-DQB1
antigen receptor-mediated signaling pathway (GO:0050851)	2.3019e-16	2.34931e-13	0	0	6.11861	220.316	TRAC;WAS;CD3G;CD3E;CD3D;IGHG3;CD79A;IGHG1;IGKC;TRBC2;TRBC1;IGLC3;CTLA4;NCKAP1L;IGLC2;IGHA1;HLA-DQA1;HLA-DPA1;MEF2C;FYB1;LAT2;NFKBIA;CD4;PTPRC;LCK;BTK;HLA-DPB1;HLA-DRA;LCP2;HLA-DRB1;LAT;HLA-DQB1
cytokine-mediated signaling pathway (GO:0019221)	2.97439e-13	1.89729e-10	0	0	3.49337	100.761	CXCL8;CSF1;TNFRSF13B;ITGB2;SAMHD1;TNF;HSP90B1;LMNB1;IL1RL1;IGHG1;SOCS1;TMSB4X;CCL5;CFL1;CCL4;TIMP1;TNFRSF4;HLA-DQA1;HLA-DPA1;IL32;IL10RA;FN1;ISG15;TNFRSF1B;BATF;BST2;NFKBIA;ISG20;CD4;COL1A2;ZEB1;IL2RA;KIT;HLA-DPB1;HLA-DRA;BIRC5;CD27;IRF8;LCP1;LTB;VIM;IL7R;HLA-DRB1;HLA-DQB1;BIRC3
positive regulation of cell cycle process (GO:0090068)	5.45832e-12	2.53216e-09	0	0	8.26655	214.384	FEN1;SPAG5;KIF14;KIF23;CDC6;BRCA1;NDC80;AURKB;CIT;AURKA;CCNB1;RGCC;RACGAP1;NUSAP1;KIF20B;ECT2;E2F8;MAD2L1
regulation of B cell proliferation (GO:0030888)	3.72535e-11	1.5842e-08	0	0	13.7135	329.306	LYN;CD74;MEF2C;PTPRC;TNFRSF13B;GPR183;MZB1;CTLA4;NCKAP1L;AHR;IKZF3;TNFRSF4
T cell receptor signaling pathway (GO:0050852)	1.38904e-10	5.4525e-08	0	0	6.02945	136.852	FYB1;TRAC;WAS;CD3G;CD3E;CD3D;NFKBIA;CD4;PTPRC;LCK;TRBC1;BTK;HLA-DPB1;HLA-DRA;LCP2;HLA-DQA1;HLA-DRB1;LAT;HLA-DPA1;HLA-DQB1
positive regulation of B cell activation (GO:0050871)	3.09051e-10	1.05139e-07	0	0	7.02001	153.721	CD74;MEF2C;XBP1;IGHG3;IGHG1;PTPRC;IGKC;TRBC2;GPR183;TRBC1;BTK;IGLC3;CD27;NCKAP1L;IGLC2;IGHA1;TNFRSF4
B cell receptor signaling pathway (GO:0050853)	3.34238e-10	1.0033e-07	0	0	7.56001	164.953	MEF2C;IGHG3;LAT2;CD79A;IGHG1;PTPRC;IGKC;LCK;TRBC2;TRBC1;BTK;IGLC3;CTLA4;NCKAP1L;IGLC2;IGHA1
T cell activation (GO:0042110)	2.55719e-08	4.07792e-06	0	0	7.25933	126.906	CD3G;CD3E;CD3D;CD2;FKBP1A;CD4;PTPRC;LCK;KIT;CD7;LCP1;TNFRSF4;LAT

### Sheet: E6
Term	P-value	Adjusted P-value	Old P-value	Old Adjusted P-value	Odds Ratio	Combined Score	Genes
regulation of cell proliferation (GO:0042127)	1.26513e-07	0.000645597	0	0	4.914	78.0487	CDKN1A;JUN;XBP1;PTN;CXCL3;KLF4;CXCL2;AREG;ZFP36L1;CXCL10;MYC;IRF1;LMNA;MZB1;ZNF503;IER5
regulation of cell cycle (GO:0051726)	4.81276e-06	0.00409325	0	0	8.45666	103.545	JUN;GADD45B;CITED2;IRF1;ID1;ID4;RHOB;GADD45G
cellular response to cytokine stimulus (GO:0071345)	5.06221e-06	0.00369035	0	0	5.48246	66.8515	IGHG4;EGR1;CXCL10;CDKN1A;IGHG1;XBP1;SOCS1;MYC;IRF1;CXCL2;ZFP36L1
negative regulation of apoptotic process (GO:0043066)	9.06051e-06	0.00462358	0	0	5.15464	59.8535	NFKBIA;NR4A2;XBP1;EGR3;KRT18;HSPA5;CITED2;MYC;PLK2;IFI6;KLF4
neuron differentiation (GO:0030182)	3.43311e-05	0.0103054	0	0	9.81033	100.845	NR4A2;XBP1;DDIT4;ID1;ID4;IER2
endoderm development (GO:0007492)	3.60446e-05	0.0102186	0	0	45.4545	465.034	DUSP5;DUSP2;DUSP1
response to lipopolysaccharide (GO:0032496)	6.31251e-05	0.0146421	0	0	8.79765	85.0768	CXCL10;JUN;XBP1;CXCL3;TRIB1;CXCL2
response to molecule of bacterial origin (GO:0002237)	7.23784e-05	0.0147739	0	0	11.5955	110.547	CXCL10;JUN;CXCL3;TRIB1;CXCL2

### Sheet: E7
Term	P-value	Adjusted P-value	Old P-value	Old Adjusted P-value	Odds Ratio	Combined Score	Genes
G1/S transition of mitotic cell cycle (GO:0000082)	6.79731e-10	1.15622e-06	0	0	16.0064	337.884	DHFR;CDT1;ORC6;PCNA;MCM7;EIF4EBP1;MCM3;MCM4;MCM5;TYMS
neutrophil degranulation (GO:0043312)	2.55233e-08	3.25613e-05	0	0	5.61394	98.1522	CD53;ANXA2;TUBB;ITGB2;CTSZ;FGL2;CYBA;HMGB1;BST2;PKM;FABP5;COTL1;CTSH;NCKAP1L;S100A11;CTSC
neutrophil activation involved in immune response (GO:0002283)	2.86475e-08	2.92376e-05	0	0	5.56744	96.6965	CD53;ANXA2;TUBB;ITGB2;CTSZ;FGL2;CYBA;HMGB1;BST2;PKM;FABP5;COTL1;CTSH;NCKAP1L;S100A11;CTSC
neutrophil mediated immunity (GO:0002446)	3.21177e-08	2.73161e-05	0	0	5.52172	95.2709	CD53;ANXA2;TUBB;ITGB2;CTSZ;FGL2;CYBA;HMGB1;BST2;PKM;FABP5;COTL1;CTSH;NCKAP1L;S100A11;CTSC
cell cycle G1/S phase transition (GO:0044843)	1.2746e-06	0.000722701	0	0	12.7877	173.566	CDT1;ORC6;MCM7;MCM3;EIF4EBP1;MCM4;MCM5
cytokine-mediated signaling pathway (GO:0019221)	5.36178e-06	0.00160948	0	0	3.98264	48.3341	IL1RN;ANXA2;ITGB2;ISG15;SOD2;LMNB1;BST2;CFL1;HLA-DPB1;HLA-DRA;LCP1;IL7R;HLA-DQA1;HLA-DRB1;HLA-DQB1
cellular response to interferon-gamma (GO:0071346)	6.03205e-06	0.00171009	0	0	10.142	121.891	HLA-DPB1;HLA-DRA;GAPDH;AIF1;HLA-DQA1;HLA-DRB1;HLA-DQB1
interleukin-12-mediated signaling pathway (GO:0035722)	7.7291e-06	0.00207587	0	0	18.2682	215.026	ANXA2;CFL1;LCP1;SOD2;LMNB1
cellular response to interleukin-12 (GO:0071349)	7.7291e-06	0.00197208	0	0	18.2682	215.026	ANXA2;CFL1;LCP1;SOD2;LMNB1
T cell receptor signaling pathway (GO:0050852)	0.000434228	0.0492415	0	0	6.18652	47.8957	FYB1;HLA-DPB1;HLA-DRA;HLA-DQA1;HLA-DRB1;HLA-DQB1
positive regulation of T cell proliferation (GO:0042102)	0.000478586	0.0530918	0	0	11.0208	84.2505	HLA-DPB1;NCKAP1L;HMGB1;AIF1
positive regulation of B cell proliferation (GO:0030890)	0.000741561	0.0788372	0	0	16.8067	121.122	CD74;GPR183;NCKAP1L

### Sheet: E8
Term	P-value	Adjusted P-value	Old P-value	Old Adjusted P-value	Odds Ratio	Combined Score	Genes
neutrophil activation involved in immune response (GO:0002283)	1.11812e-22	5.70576e-19	0	0	4.99113	252.278	SERPINA1;ITGB2;CTSZ;SLC2A3;HMGB1;CTSS;GLIPR1;FTH1;ANPEP;TIMP2;COTL1;CTSH;CPNE3;CTSC;CD53;SERPINB1;FCER1G;ANXA2;CD93;CD300A;TUBB;PLAUR;CYBB;CYBA;RNASE2;TNFRSF1B;MMP9;FGR;RAB31;TYROBP;ADAM8;DNASE1L3;FTL;TLR2;CFD;CLEC12A;GSTP1;PTAFR;FGL2;MGST1;PRCP;IQGAP2;CST3;PSAP;NCKAP1L;S100A11;GSN;ADA2;LYZ;BST2;PTPRC;FCGR2A;MNDA;CD68
neutrophil degranulation (GO:0043312)	4.63944e-22	1.18375e-18	0	0	4.93961	242.645	SERPINA1;ITGB2;CTSZ;SLC2A3;HMGB1;CTSS;GLIPR1;FTH1;ANPEP;TIMP2;COTL1;CTSH;CPNE3;CTSC;CD53;SERPINB1;FCER1G;ANXA2;CD93;CD300A;TUBB;PLAUR;CYBB;CYBA;RNASE2;TNFRSF1B;MMP9;FGR;RAB31;TYROBP;ADAM8;FTL;TLR2;CFD;CLEC12A;GSTP1;PTAFR;FGL2;MGST1;PRCP;IQGAP2;CST3;PSAP;NCKAP1L;S100A11;GSN;ADA2;LYZ;BST2;PTPRC;FCGR2A;MNDA;CD68
neutrophil mediated immunity (GO:0002446)	1.00104e-21	1.70277e-18	0	0	4.85846	234.922	SERPINA1;ITGB2;CTSZ;SLC2A3;HMGB1;CTSS;GLIPR1;FTH1;ANPEP;TIMP2;COTL1;CTSH;CPNE3;CTSC;CD53;SERPINB1;FCER1G;ANXA2;CD93;CD300A;TUBB;PLAUR;CYBB;CYBA;RNASE2;TNFRSF1B;MMP9;FGR;RAB31;TYROBP;ADAM8;FTL;TLR2;CFD;CLEC12A;GSTP1;PTAFR;FGL2;MGST1;PRCP;IQGAP2;CST3;PSAP;NCKAP1L;S100A11;GSN;ADA2;LYZ;BST2;PTPRC;FCGR2A;MNDA;CD68
cytokine-mediated signaling pathway (GO:0019221)	1.52523e-13	1.11189e-10	0	0	3.38524	99.9034	CD86;CIITA;IL1RN;CXCL8;FLT3;PTAFR;ITGB2;F13A1;IFI30;SAMHD1;TNF;CSF2RA;HSP90B1;TNFSF13B;ICAM1;LMNB1;TMSB4X;CFL1;CCL4;HMOX1;TIMP1;HLA-DQA1;HLA-DPA1;HLA-DRB5;ANXA1;ANXA2;IFNGR1;IL10RA;MX2;TNFRSF1B;SOD2;MMP9;BST2;NFKBIA;HCK;CD4;BCL6;IL1B;HLA-DPB1;HLA-DRA;BIRC5;IRF8;LCP1;VIM;HLA-DRB1;HLA-DQB1;LIMS1;BIRC3
cellular response to cytokine stimulus (GO:0071345)	6.40812e-11	2.97279e-08	0	0	3.52444	82.7216	CD86;IL1RN;PID1;CXCL8;FLT3;PTAFR;ITGB2;HNRNPU;F13A1;CXCR4;BRCA1;TNF;AIF1;CSF2RA;HSP90B1;ICAM1;CCL4;HMOX1;TIMP1;LGALS9;HLA-DPA1;ANXA1;IFNGR1;IL10RA;TNFRSF1B;MMP9;HCK;CD4;BCL6;AXL;IL1B;HCLS1;BIRC5;IRF8;VIM;GAPDH
cellular response to interferon-gamma (GO:0071346)	1.0746e-10	4.56974e-08	0	0	6.92734	159.009	HLA-DRB5;CIITA;IFNGR1;PTAFR;IFI30;AIF1;ICAM1;HCK;CCL4;HLA-DPB1;HLA-DRA;IRF8;LGALS9;GAPDH;HLA-DQA1;HLA-DRB1;HLA-DPA1;HLA-DQB1
interferon-gamma-mediated signaling pathway (GO:0060333)	4.02782e-10	1.46814e-07	0	0	8.92857	193.148	CIITA;HLA-DRB5;IFNGR1;PTAFR;IFI30;ICAM1;HCK;HLA-DPB1;IRF8;HLA-DRA;HLA-DQA1;HLA-DRB1;HLA-DPA1;HLA-DQB1
positive regulation of lymphocyte proliferation (GO:0050671)	5.36297e-09	1.71045e-06	0	0	8.17404	155.664	CD86;CD74;MEF2C;ANXA1;AIF1;TNFSF13B;HLA-DMB;PTPRC;IL1B;GPR183;HLA-DPB1;NCKAP1L;HLA-DPA1
regulation of B cell proliferation (GO:0030888)	2.84709e-08	8.07151e-06	0	0	10.3821	180.382	LYN;CD74;MEF2C;PTPRC;CD300A;GPR183;NCKAP1L;MNDA;AHR;TNFSF13B
regulation of I-kappaB kinase/NF-kappaB signaling (GO:0043122)	3.66687e-08	9.84843e-06	0	0	4.37675	74.9358	CD74;SLC20A1;GSTP1;TNFAIP3;S100B;LITAF;TNF;BST2;FKBP1A;NFKBIA;CD4;LGALS1;IL1B;REL;HMOX1;FLNA;NLRP3;S100A4;LGALS9;BIRC3

### Sheet: E9
Term	P-value	Adjusted P-value	Old P-value	Old Adjusted P-value	Odds Ratio	Combined Score	Genes
extracellular matrix organization (GO:0030198)	3.88324e-13	1.98162e-09	0	0	10.7588	307.454	COL18A1;SPARC;COL14A1;MMP2;LAMA4;PDGFB;PDGFA;LAMB1;HSPG2;ICAM1;COL1A1;COL1A2;COL6A2;COL6A1;TIMP2;PECAM1;A2M
vasculogenesis (GO:0001570)	1.86152e-09	4.74968e-06	0	0	31.7029	637.288	PDGFRB;RAMP2;EGFL7;SOX18;CAV1;TGFBR2;ENG
muscle contraction (GO:0006936)	4.9581e-06	0.00361446	0	0	8.46292	103.37	ACTA2;EDNRA;ASPH;CALD1;TPM2;TPM1;VIM;MYL9
regulation of smooth muscle cell migration (GO:0014910)	6.15927e-06	0.00392884	0	0	32.2061	386.395	PDGFRB;IGFBP3;PDGFB;PDGFA
negative regulation of platelet-derived growth factor receptor-beta signaling pathway (GO:2000587)	1.1024e-05	0.00625063	0	0	62.1118	709.033	PDGFRB;PDGFB;PDGFA
regulation of vascular associated smooth muscle cell migration (GO:1904752)	1.75493e-05	0.00895542	0	0	54.3478	595.136	MEF2C;TPM1;PDGFB
regulation of vascular smooth muscle cell proliferation (GO:1904705)	2.45253e-05	0.0104294	0	0	23.1884	246.164	MEF2C;MMP2;TPM1;PDGFB
negative regulation of endothelial cell proliferation (GO:0001937)	5.1729e-05	0.0164983	0	0	19.3237	190.715	MEF2C;SPARC;CAV1;NR2F2
muscle organ development (GO:0007517)	5.85596e-05	0.0175782	0	0	12.0773	117.699	MEF2C;TAGLN;FHL1;AEBP1;VAMP5
positive regulation of vasculature development (GO:1904018)	8.43446e-05	0.0215205	0	0	8.3612	78.4331	RAMP2;PDGFB;HSPB1;CD34;AQP1;ENG
positive regulation of epithelial to mesenchymal transition (GO:0010718)	0.000163529	0.0278164	0	0	14.4928	126.355	COL1A1;PDPN;TGFBR2;ENG
odontogenesis (GO:0042476)	0.000180244	0.0287432	0	0	14.1393	121.898	COL1A1;COL1A2;LAMB1;AQP1
regulation of angiogenesis (GO:0045765)	0.000231135	0.031039	0	0	5.7316	47.9878	RAMP2;SPARC;ECSCR;HSPB1;HSPG2;CD34;AQP1
